# Microsporidia Ser/Thr Protein Phosphatase PP1 Targets DCs MAPK Pathway and Impairs Immune Functions

**DOI:** 10.1101/2023.09.13.557560

**Authors:** Jialing Bao, Yunlin Tang, Yebo Chen, Jiangyan Jin, Xue Wang, Guozhen An, Lu Cao, Biying Mo, Huarui Zhang, Gong Cheng, Guoqing Pan, Zeyang Zhou

**Affiliations:** The State Key Laboratory of Resource Insects, Southwest University, Chongqing, 400715, China; Chongqing Key Laboratory of Microsporidia Infection and Control, Southwest University, Chongqing 400715, China; Tsinghua University-Peking University Joint Center for Life Sciences, School of Medicine, Tsinghua University, Beijing 100084, China

**Keywords:** Microsporidia, *Enterocytozoon hellem*, Dendritic cells, Serine/Threonine Protein Phosphatase, MAPK

## Abstract

Microsporidia are difficult to completely eliminate. Their persistence may disrupt host cell functions. Here in this study, we aimed to elucidate the impairing effects and consequences of microsporidia infection upon dendritic cells (DCs). We used the zoonotic microsporidia species, *Enterocytozoon hellem*, in our studies. *In vivo* experiments showed that *E. hellem-*infected mice were more susceptible to further pathogenic challenges. DCs were identified as the most affected group of cells. *In vitro* assays revealed that *E. hellem* infection impaired the immune functions of DCs as reflected by down-regulation of cytokine expression, lower extent of maturation and antigen presentation. *E. hellem* infection decreased the ability of DCs to prime and stimulate T cells, thereby hampering host immune cell functions. We further demonstrate that *E. hellem* Ser/Thr protein phosphatase PP1 directly interacts with host p38α(MAPK14) to manipulate the p38α (MAPK14)/NFAT-5 axis of the MAPK pathway. Our study is the first to elucidate the molecular mechanisms of the impairing effects of microsporidia on host DCs immune functions. The emerging of microsporidiosis may be great threat to public health.

**Highlights:**

- Persistence of Microsporidia within host impairs dendritic cell functions such as phagocytosis, maturation, antigen presentation and T cell priming, thereby disrupting both innate and adaptive immunities and making the host more vulnerable to secondary infections
- Microsporidia impairs DCs function via Serine/Threonine Protein Phosphatase PP1 directly targeting DCs p38α/MAPK pathway
- Latent Microsporidia infection and persistence is a great threat to public health when assessing acute and emerging pathogen risk
