## supplemental table 2 for "Microsporidia Ser/Thr Protein Phosphatase PP1 Targets DCs MAPK Pathway and Impairs Immune Functions"

### Sheet: Sheet1
Protein	Protein Name	Gene Name	Function	ProteinGroup	FastaHeaders	Proteins	Peptides	RazorUniquePeptides	UniquePeptides	Coverage	MolWeight
P47811	Mitogen-activated protein kinase 14	Mapk14	FUNCTION: Serine/threonine kinase which acts as an essential component of the MAP kinase signal transduction pathway. MAPK14 is one of the four p38 MAPKs which play an important role in the cascades of cellular responses evoked by extracellular stimuli such as proinflammatory cytokines or physical stress leading to direct activation of transcription factors. Accordingly, p38 MAPKs phosphorylate a…	P47811	MK14_MOUSE Mitogen-activated protein kinase 14 OS=Mus musculus OX=10090 GN=Mapk14 PE=1 SV=3	1	2	2	2	6.1	41.287
Q922B6	E3 ubiquitin-protein ligase TRAF7	Traf7	FUNCTION: E3 ubiquitin ligase capable of auto-ubiquitination, following phosphorylation by MAP3K3. Potentiates MEKK3-mediated activation of the NF-kappa-B, JUN/AP1 and DDIT3 transcriptional regulators. Induces apoptosis when overexpressed. Plays a role in the phosphorylation of MAPK1 and/or MAPK3, probably via its interaction with MAP3K3. {ECO:0000250|UniProtKB:Q6Q0C0}.	Q922B6	TRAF7_MOUSE E3 ubiquitin-protein ligase TRAF7 OS=Mus musculus OX=10090 GN=Traf7 PE=1 SV=1	1	1	1	1	2.5	66.487
P31938	Dual specificity mitogen-activated protein kinase kinase 1	Map2k1	FUNCTION: Dual specificity protein kinase which acts as an essential component of the MAP kinase signal transduction pathway. Binding of extracellular ligands such as growth factors, cytokines and hormones to their cell-surface receptors activates RAS and this initiates RAF1 activation. RAF1 then further activates the dual-specificity protein kinases MAP2K1/MEK1 and MAP2K2/MEK2. Both MAP2K1/MEK1 …	P31938	MP2K1_MOUSE Dual specificity mitogen-activated protein kinase kinase 1 OS=Mus musculus OX=10090 GN=Map2k1 PE=1 SV=2	1	7	7	6	14.2	43.474
O09110	Dual specificity mitogen-activated protein kinase kinase 3	Map2k3	FUNCTION: Dual specificity kinase. Is activated by cytokines and environmental stress in vivo. Catalyzes the concomitant phosphorylation of a threonine and a tyrosine residue in the MAP kinase p38. Part of a signaling cascade that begins with the activation of the adrenergic receptor ADRA1B and leads to the activation of MAPK14. {ECO:0000250|UniProtKB:P46734}.	O09110;P70236	MP2K3_MOUSE Dual specificity mitogen-activated protein kinase kinase 3 OS=Mus musculus OX=10090 GN=Map2k3 PE=1 SV=2;MP2K6_MOUSE Dual specificity mitogen-activated protein kinase kinase 6 OS=Mus musculus OX=10090 GN=Map2k6 PE=1 SV=1	2	2	2	2	5.5	39.296
P63085	Mitogen-activated protein kinase 1	Mapk1	FUNCTION: Serine/threonine kinase which acts as an essential component of the MAP kinase signal transduction pathway. MAPK1/ERK2 and MAPK3/ERK1 are the 2 MAPKs which play an important role in the MAPK/ERK cascade. They participate also in a signaling cascade initiated by activated KIT and KITLG/SCF. Depending on the cellular context, the MAPK/ERK cascade mediates diverse biological functions such…	P63085;Q6P5G0;Q61532	MK01_MOUSE Mitogen-activated protein kinase 1 OS=Mus musculus OX=10090 GN=Mapk1 PE=1 SV=3	3	8	8	5	22.9	41.275
Q8BWW9	Serine/threonine-protein kinase N2	Pkn2	FUNCTION: PKC-related serine/threonine-protein kinase and Rho/Rac effector protein that participates in specific signal transduction responses in the cell. Plays a role in the regulation of cell cycle progression, actin cytoskeleton assembly, cell migration, cell adhesion, tumor cell invasion and transcription activation signaling processes. Phosphorylates CTTN in hyaluronan-induced astrocytes an…	Q8BWW9	PKN2_MOUSE Serine/threonine-protein kinase N2 OS=Mus musculus OX=10090 GN=Pkn2 PE=1 SV=3	1	2	2	2	3.4	111.61
Q9DD03	Ras-related protein Rab-13	Rab13	FUNCTION: The small GTPases Rab are key regulators of intracellular membrane trafficking, from the formation of transport vesicles to their fusion with membranes. Rabs cycle between an inactive GDP-bound form and an active GTP-bound form that is able to recruit to membranes different sets of downstream effectors directly responsible for vesicle formation, movement, tethering and fusion. That Rab …	Q9DD03	RAB13_MOUSE Ras-related protein Rab-13 OS=Mus musculus OX=10090 GN=Rab13 PE=1 SV=1	1	3	1	1	14.4	22.77
O55222	Integrin-linked protein kinase	Ilk	FUNCTION: Receptor-proximal protein kinase regulating integrin-mediated signal transduction. May act as a mediator of inside-out integrin signaling. Focal adhesion protein part of the complex ILK-PINCH. This complex is considered to be one of the convergence points of integrin- and growth factor-signaling pathway. Could be implicated in mediating cell architecture, adhesion to integrin substrates…	O55222	ILK_MOUSE Integrin-linked protein kinase OS=Mus musculus OX=10090 GN=Ilk PE=1 SV=2	1	8	8	8	19.2	51.373
Q8BGQ1	Spermatogenesis-defective protein 39 homolog	Vipas39	FUNCTION: Proposed to be involved in endosomal maturation implicating in part VPS33B. In epithelial cells, the VPS33B:VIPAS39 complex may play a role in the apical RAB11A-dependent recycling pathway and in the maintenance of the apical-basolateral polarity (PubMed:20190753). May play a role in lysosomal trafficking, probably via association with the core HOPS complex in a discrete population of e…	Q8BGQ1	SPE39_MOUSE Spermatogenesis-defective protein 39 homolog OS=Mus musculus OX=10090 GN=Vipas39 PE=1 SV=1	1	1	1	1	3.9	56.624
P18653	Ribosomal protein S6 kinase alpha-1	Rps6ka1	FUNCTION: Serine/threonine-protein kinase that acts downstream of ERK (MAPK1/ERK2 and MAPK3/ERK1) signaling and mediates mitogenic and stress-induced activation of the transcription factors CREB1, ETV1/ER81 and NR4A1/NUR77, regulates translation through RPS6 and EIF4B phosphorylation, and mediates cellular proliferation, survival, and differentiation by modulating mTOR signaling and repressing pr…	P18653;Q9WUT3;Q7TPS0;Q8C0P0;Q3U214;Q9R1L5;Q60592;Q811L6	KS6A1_MOUSE Ribosomal protein S6 kinase alpha-1 OS=Mus musculus OX=10090 GN=Rps6ka1 PE=1 SV=1	8	8	2	2	12.8	81.594
Q99KF0	Caspase recruitment domain-containing protein 14	Card14	FUNCTION: Acts as a scaffolding protein that can activate the inflammatory transcription factor NF-kappa-B and p38/JNK MAP kinase signaling pathways. Forms a signaling complex with BCL10 and MALT1, and activates MALT1 proteolytic activity and inflammatory gene expression. MALT1 is indispensable for CARD14-induced activation of NF-kappa-B and p38/JNK MAP kinases. May play a role in signaling media…	Q99KF0	CAR14_MOUSE Caspase recruitment domain-containing protein 14 OS=Mus musculus OX=10090 GN=Card14 PE=2 SV=2	1	1	1	1	1.1	113.5
B1AVH7	TBC1 domain family member 2A	Tbc1d2	FUNCTION: Acts as GTPase-activating protein for RAB7A. Signal effector acting as a linker between RAC1 and RAB7A, leading to RAB7A inactivation and subsequent inhibition of cadherin degradation and reduced cell-cell adhesion (By similarity). {ECO:0000250}.	B1AVH7	TBD2A_MOUSE TBC1 domain family member 2A OS=Mus musculus OX=10090 GN=Tbc1d2 PE=2 SV=1	1	1	1	1	1.5	104.26
B1AY13	Ubiquitin carboxyl-terminal hydrolase 24	Usp24	FUNCTION: Protease that can remove conjugated ubiquitin from target proteins and polyubiquitin chains. Deubiquitinates DDB2, preventing its proteasomal degradation (By similarity). {ECO:0000250}.	B1AY13	UBP24_MOUSE Ubiquitin carboxyl-terminal hydrolase 24 OS=Mus musculus OX=10090 GN=Usp24 PE=1 SV=1	1	2	2	2	1	294
O08811	General transcription and DNA repair factor IIH helicase subunit XPD	Ercc2	FUNCTION: ATP-dependent 5'-3' DNA helicase, component of the general transcription and DNA repair factor IIH (TFIIH) core complex, which is involved in general and transcription-coupled nucleotide excision repair (NER) of damaged DNA and, when complexed to CAK, in RNA transcription by RNA polymerase II. In NER, TFIIH acts by opening DNA around the lesion to allow the excision of the damaged oligo…	O08811	ERCC2_MOUSE General transcription and DNA repair factor IIH helicase subunit XPD OS=Mus musculus OX=10090 GN=Ercc2 PE=1 SV=2	1	1	1	1	3.3	86.841
O35382	Exocyst complex component 4	Exoc4	FUNCTION: Component of the exocyst complex involved in the docking of exocytic vesicles with fusion sites on the plasma membrane.	O35382	EXOC4_MOUSE Exocyst complex component 4 OS=Mus musculus OX=10090 GN=Exoc4 PE=1 SV=2	1	3	3	3	4	110.54
O35988	Syndecan-4	Sdc4	FUNCTION: Cell surface proteoglycan that bears heparan sulfate. Regulates exosome biogenesis in concert with SDCBP and PDCD6IP. {ECO:0000250|UniProtKB:P31431}.	O35988	SDC4_MOUSE Syndecan-4 OS=Mus musculus OX=10090 GN=Sdc4 PE=1 SV=1	1	1	1	1	7.1	21.482
O70583	E3 ubiquitin-protein ligase Midline-1	Mid1	FUNCTION: Has E3 ubiquitin ligase activity towards IGBP1, promoting its monoubiquitination, which results in deprotection of the catalytic subunit of protein phosphatase PP2A, and its subsequent degradation by polyubiquitination. {ECO:0000250|UniProtKB:O15344}.	O70583	TRI18_MOUSE E3 ubiquitin-protein ligase Midline-1 OS=Mus musculus OX=10090 GN=Mid1 PE=1 SV=2	1	2	2	2	3.1	76.135
O88939	Zinc finger and BTB domain-containing protein 7A	Zbtb7a	FUNCTION: Transcription factor that represses the transcription of a wide range of genes involved in cell proliferation and differentiation (PubMed:15337766, PubMed:15662416, PubMed:17495164, PubMed:26816381, PubMed:29813070). Directly and specifically binds to the consensus sequence 5'-[GA][CA]GACCCCCCCCC-3' and represses transcription both by regulating the organization of chromatin and through…	O88939	ZBT7A_MOUSE Zinc finger and BTB domain-containing protein 7A OS=Mus musculus OX=10090 GN=Zbtb7a PE=1 SV=2	1	1	1	1	4.7	60.28
P11881	Inositol 1,4,5-trisphosphate receptor type 1	Itpr1	FUNCTION: Intracellular channel that mediates calcium release from the endoplasmic reticulum following stimulation by inositol 1,4,5-trisphosphate. Involved in the regulation of epithelial secretion of electrolytes and fluid through the interaction with AHCYL1 (PubMed:23542070). Plays a role in ER stress-induced apoptosis. Cytoplasmic calcium released from the ER triggers apoptosis by the activat…	P11881	ITPR1_MOUSE Inositol 1,4,5-trisphosphate receptor type 1 OS=Mus musculus OX=10090 GN=Itpr1 PE=1 SV=2	1	4	2	2	1.8	313.16
P16330	2,3-cyclic-nucleotide 3-phosphodiesterase	Cnp	FUNCTION: May participate in RNA metabolism in the myelinating cell, CNP is the third most abundant protein in central nervous system myelin. {ECO:0000269|PubMed:22393399}.	P16330	CN37_MOUSE 2,3-cyclic-nucleotide 3-phosphodiesterase OS=Mus musculus OX=10090 GN=Cnp PE=1 SV=3	1	2	2	2	3.3	47.123
P47739	Aldehyde dehydrogenase, dimeric NADP-preferring	Aldh3a1	FUNCTION: ALDHs play a major role in the detoxification of alcohol-derived acetaldehyde (Probable). They are involved in the metabolism of corticosteroids, biogenic amines, neurotransmitters, and lipid peroxidation (Probable). Oxidizes medium and long chain aldehydes into non-toxic fatty acids (PubMed:25286108). Preferentially oxidizes aromatic aldehyde substrates (PubMed:11784860). Comprises abo…	P47739;P47740	AL3A1_MOUSE Aldehyde dehydrogenase, dimeric NADP-preferring OS=Mus musculus OX=10090 GN=Aldh3a1 PE=1 SV=2;AL3A2_MOUSE Aldehyde dehydrogenase family 3 member A2 OS=Mus musculus OX=10090 GN=Aldh3a2 PE=1 SV=2	2	1	1	1	2.6	50.48
P60060	Protein transport protein Sec61 subunit gamma	Sec61g	FUNCTION: Component of SEC61 channel-forming translocon complex that mediates transport of signal peptide-containing precursor polypeptides across endoplasmic reticulum (ER). {ECO:0000250|UniProtKB:P60058}.	P60060	SC61G_MOUSE Protein transport protein Sec61 subunit gamma OS=Mus musculus OX=10090 GN=Sec61g PE=3 SV=1	1	1	1	1	17.6	7.7412
P60605	Ubiquitin-conjugating enzyme E2 G2	Ube2g2	FUNCTION: Accepts ubiquitin from the E1 complex and catalyzes its covalent attachment to other proteins. In vitro catalyzes 'Lys-48'-linked polyubiquitination. Involved in endoplasmic reticulum-associated degradation (ERAD). {ECO:0000250|UniProtKB:P60604}.	P60605	UB2G2_MOUSE Ubiquitin-conjugating enzyme E2 G2 OS=Mus musculus OX=10090 GN=Ube2g2 PE=1 SV=1	1	1	1	1	14.5	18.566
P62254	Ubiquitin-conjugating enzyme E2 G1	Ube2g1	FUNCTION: Accepts ubiquitin from the E1 complex and catalyzes its covalent attachment to other proteins. In vitro catalyzes 'Lys-48'-, as well as 'Lys-63'-linked polyubiquitination. May be involved in degradation of muscle-specific proteins. Mediates polyubiquitination of CYP3A4. {ECO:0000250|UniProtKB:P62253}.	P62254	UB2G1_MOUSE Ubiquitin-conjugating enzyme E2 G1 OS=Mus musculus OX=10090 GN=Ube2g1 PE=1 SV=3	1	1	1	1	7.1	19.509
Q60751	Insulin-like growth factor 1 receptor	Igf1r	FUNCTION: Receptor tyrosine kinase which mediates actions of insulin-like growth factor 1 (IGF1). Binds IGF1 with high affinity and IGF2 and insulin (INS) with a lower affinity. The activated IGF1R is involved in cell growth and survival control. IGF1R is crucial for tumor transformation and survival of malignant cell. Ligand binding activates the receptor kinase, leading to receptor autophosphor…	Q60751	IGF1R_MOUSE Insulin-like growth factor 1 receptor OS=Mus musculus OX=10090 GN=Igf1r PE=1 SV=3	1	1	1	1	0.7	155.79
Q62186	Translocon-associated protein subunit delta	Ssr4	FUNCTION: TRAP proteins are part of a complex whose function is to bind calcium to the ER membrane and thereby regulate the retention of ER resident proteins. {ECO:0000250}.	Q62186	SSRD_MOUSE Translocon-associated protein subunit delta OS=Mus musculus OX=10090 GN=Ssr4 PE=1 SV=1	1	2	2	2	12.2	18.936
Q64337	Sequestosome-1	Sqstm1	FUNCTION: Autophagy receptor required for selective macroautophagy (aggrephagy). Functions as a bridge between polyubiquitinated cargo and autophagosomes. Interacts directly with both the cargo to become degraded and an autophagy modifier of the MAP1 LC3 family. Required both for the formation and autophagic degradation of polyubiquitin-containing bodies, called ALIS (aggresome-like induced struc…	Q64337	SQSTM_MOUSE Sequestosome-1 OS=Mus musculus OX=10090 GN=Sqstm1 PE=1 SV=1	1	1	1	1	3.4	48.162
Q6ZPL9	ATP-dependent RNA helicase DDX55	Ddx55	FUNCTION: Probable ATP-binding RNA helicase.	Q6ZPL9	DDX55_MOUSE ATP-dependent RNA helicase DDX55 OS=Mus musculus OX=10090 GN=Ddx55 PE=1 SV=2	1	1	1	1	2.3	68.464
Q8BH58	TIP41-like protein	Tiprl	FUNCTION: May be a allosteric regulator of serine/threonine-protein phosphatase 2A (PP2A). Inhibits catalytic activity of the PP2A(D) core complex in vitro. The PP2A(C):TIPRL complex does not show phosphatase activity. Acts as negative regulator of serine/threonine-protein phosphatase 4 probably by inhibiting the formation of the active PPP4C:PPP4R2 complex; the function is proposed to implicate …	Q8BH58	TIPRL_MOUSE TIP41-like protein OS=Mus musculus OX=10090 GN=Tiprl PE=1 SV=1	1	1	1	1	7.7	31.253
Q8BMQ2	General transcription factor 3C polypeptide 4	Gtf3c4	FUNCTION: Essential for RNA polymerase III to make a number of small nuclear and cytoplasmic RNAs, including 5S RNA, tRNA, and adenovirus-associated (VA) RNA of both cellular and viral origin. Has histone acetyltransferase activity (HAT) with unique specificity for free and nucleosomal H3. May cooperate with GTF3C5 in facilitating the recruitment of TFIIIB and RNA polymerase through direct intera…	Q8BMQ2	TF3C4_MOUSE General transcription factor 3C polypeptide 4 OS=Mus musculus OX=10090 GN=Gtf3c4 PE=1 SV=2	1	1	1	1	2.3	91.612
Q8BUE4	Apoptosis-inducing factor 2	Aifm2	FUNCTION: A NAD(P)H-dependent oxidoreductase involved in cellular oxidative stress response. At the plasma membrane, catalyzes reduction of coenzyme Q/ubiquinone-10 to ubiquinol-10, a lipophilic radical-trapping antioxidant that prevents lipid oxidative damage and consequently ferroptosis. Cooperates with GPX4 to suppress phospholipid peroxidation and ferroptosis. This anti-ferroptotic function i…	Q8BUE4	AIFM2_MOUSE Apoptosis-inducing factor 2 OS=Mus musculus OX=10090 GN=Aifm2 PE=1 SV=1	1	1	1	1	2.9	40.634
Q8C8U0	Liprin-beta-1	Ppfibp1	FUNCTION: May regulate the disassembly of focal adhesions. Did not bind receptor-like tyrosine phosphatases type 2A (By similarity). {ECO:0000250}.	Q8C8U0	LIPB1_MOUSE Liprin-beta-1 OS=Mus musculus OX=10090 GN=Ppfibp1 PE=1 SV=3	1	3	3	3	6.2	108.54
Q8CCB4	Vacuolar protein sorting-associated protein 53 homolog	Vps53	FUNCTION: Acts as component of the GARP complex that is involved in retrograde transport from early and late endosomes to the trans-Golgi network (TGN). The GARP complex is required for the maintenance of the cycling of mannose 6-phosphate receptors between the TGN and endosomes, this cycling is necessary for proper lysosomal sorting of acid hydrolases such as CTSD. Acts as component of the EARP …	Q8CCB4	VPS53_MOUSE Vacuolar protein sorting-associated protein 53 homolog OS=Mus musculus OX=10090 GN=Vps53 PE=1 SV=1	1	2	2	2	4.1	94.422
Q8K485	BTB/POZ domain-containing protein KCTD11	Kctd11	FUNCTION: Plays a role as a marker and a regulator of neuronal differentiation; Up-regulated by a variety of neurogenic signals, such as retinoic acid, epidermal growth factor/EGF and NGFB/nerve growth factor. Induces apoptosis, growth arrest and the expression of cyclin-dependent kinase inhibitor CDKN1B. Plays a role as a tumor repressor and inhibits cell growth and tumorigenicity of medulloblas…	Q8K485	KCD11_MOUSE BTB/POZ domain-containing protein KCTD11 OS=Mus musculus OX=10090 GN=Kctd11 PE=1 SV=1	1	1	1	1	3	26.299
Q8K4B0	Metastasis-associated protein MTA1	Mta1	FUNCTION: Transcriptional coregulator which can act as both a transcriptional corepressor and coactivator. As a part of the histone-deacetylase multiprotein complex (NuRD), regulates transcription of its targets by modifying the acetylation status of the target chromatin and cofactor accessibility to the target DNA. In conjunction with other components of NuRD, acts as a transcriptional corepress…	Q8K4B0	MTA1_MOUSE Metastasis-associated protein MTA1 OS=Mus musculus OX=10090 GN=Mta1 PE=1 SV=1	1	2	2	1	3.1	80.797
Q8R3C6	Probable RNA-binding protein 19	Rbm19	FUNCTION: Plays a role in embryo pre-implantation development. {ECO:0000269|PubMed:19087264}.	Q8R3C6	RBM19_MOUSE Probable RNA-binding protein 19 OS=Mus musculus OX=10090 GN=Rbm19 PE=1 SV=1	1	1	1	1	1.4	106.08
Q91XU3	Phosphatidylinositol 5-phosphate 4-kinase type-2 gamma	Pip4k2c	FUNCTION: May play an important role in the production of Phosphatidylinositol bisphosphate (PIP2), in the endoplasmic reticulum. {ECO:0000250}.	Q91XU3	PI42C_MOUSE Phosphatidylinositol 5-phosphate 4-kinase type-2 gamma OS=Mus musculus OX=10090 GN=Pip4k2c PE=1 SV=1	1	1	1	1	4	47.335
Q91Z67	SLIT-ROBO Rho GTPase-activating protein 2	Srgap2	FUNCTION: RAC1 GTPase activating protein (GAP) that binds and deforms membranes, and regulates actin dynamics to regulate cell migration and differentiation. Plays an important role in different aspects of neuronal morphogenesis and migration mainly during development of the cerebral cortex. This includes the biogenesis of neurites, where it is required for both axons and dendrites outgrowth, and…	Q91Z67;Q91Z69	SRGP2_MOUSE SLIT-ROBO Rho GTPase-activating protein 2 OS=Mus musculus OX=10090 GN=Srgap2 PE=1 SV=2;SRGP1_MOUSE SLIT-ROBO Rho GTPase-activating protein 1 OS=Mus musculus OX=10090 GN=Srgap1 PE=1 SV=2	2	2	2	2	2	120.8
Q9D4H8	Cullin-2	Cul2	FUNCTION: Core component of multiple cullin-RING-based ECS (ElonginB/C-CUL2/5-SOCS-box protein) E3 ubiquitin-protein ligase complexes, which mediate the ubiquitination of target proteins. ECS complexes and ARIH1 collaborate in tandem to mediate ubiquitination of target proteins (By similarity). May serve as a rigid scaffold in the complex and may contribute to catalysis through positioning of the…	Q9D4H8	CUL2_MOUSE Cullin-2 OS=Mus musculus OX=10090 GN=Cul2 PE=1 SV=2	1	3	3	3	4.4	86.876
Q9DCR2	AP-3 complex subunit sigma-1	Ap3s1	FUNCTION: Part of the AP-3 complex, an adaptor-related complex which is not clathrin-associated. The complex is associated with the Golgi region as well as more peripheral structures. It facilitates the budding of vesicles from the Golgi membrane and may be directly involved in trafficking to lysosomes. In concert with the BLOC-1 complex, AP-3 is required to target cargos into vesicles assembled …	Q9DCR2	AP3S1_MOUSE AP-3 complex subunit sigma-1 OS=Mus musculus OX=10090 GN=Ap3s1 PE=1 SV=2	1	2	2	2	12.4	21.732
Q9ES97	Reticulon-3	Rtn3	FUNCTION: May be involved in membrane trafficking in the early secretory pathway. Inhibits BACE1 activity and amyloid precursor protein processing. May induce caspase-8 cascade and apoptosis. May favor BCL2 translocation to the mitochondria upon endoplasmic reticulum stress (By similarity). Induces the formation of endoplasmic reticulum tubules (PubMed:24262037). {ECO:0000250|UniProtKB:O95197, EC…	Q9ES97	RTN3_MOUSE Reticulon-3 OS=Mus musculus OX=10090 GN=Rtn3 PE=1 SV=2	1	2	2	2	1.3	103.88
Q9JM93	ADP-ribosylation factor-like protein 6-interacting protein 4	Arl6ip4	FUNCTION: Involved in modulating alternative pre-mRNA splicing with either 5' distal site activation or preferential use of 3' proximal site. {ECO:0000250}.	Q9JM93	AR6P4_MOUSE ADP-ribosylation factor-like protein 6-interacting protein 4 OS=Mus musculus OX=10090 GN=Arl6ip4 PE=1 SV=1	1	3	3	3	10.5	25.524
Q9R062	Glycogenin-1	Gyg1	FUNCTION: Self-glucosylates, via an inter-subunit mechanism, to form an oligosaccharide primer that serves as substrate for glycogen synthase. {ECO:0000250|UniProtKB:P46976}.	Q9R062	GLYG_MOUSE Glycogenin-1 OS=Mus musculus OX=10090 GN=Gyg1 PE=1 SV=3	1	2	2	2	6.3	37.402
Q9R0B9	Procollagen-lysine,2-oxoglutarate 5-dioxygenase 2	Plod2	FUNCTION: Forms hydroxylysine residues in -Xaa-Lys-Gly- sequences in collagens. These hydroxylysines serve as sites of attachment for carbohydrate units and are essential for the stability of the intermolecular collagen cross-links. {ECO:0000250|UniProtKB:P24802}.	Q9R0B9	PLOD2_MOUSE Procollagen-lysine,2-oxoglutarate 5-dioxygenase 2 OS=Mus musculus OX=10090 GN=Plod2 PE=1 SV=2	1	2	2	2	3.4	84.487
Q9R0L6	Pericentriolar material 1 protein	Pcm1	FUNCTION: Required for centrosome assembly and function (PubMed:12112146). Essential for the correct localization of several centrosomal proteins including CEP250, CETN3, PCNT and NEK2 (By similarity). Required to anchor microtubules to the centrosome (By similarity). Involved in the biogenesis of cilia (By similarity). {ECO:0000250|UniProtKB:Q15154, ECO:0000269|PubMed:12112146}.	Q9R0L6	PCM1_MOUSE Pericentriolar material 1 protein OS=Mus musculus OX=10090 GN=Pcm1 PE=1 SV=2	1	1	1	1	0.4	228.84
Q9WV98	Mitochondrial import inner membrane translocase subunit Tim9	Timm9	FUNCTION: Mitochondrial intermembrane chaperone that participates in the import and insertion of multi-pass transmembrane proteins into the mitochondrial inner membrane. May also be required for the transfer of beta-barrel precursors from the TOM complex to the sorting and assembly machinery (SAM complex) of the outer membrane. Acts as a chaperone-like protein that protects the hydrophobic precur…	Q9WV98	TIM9_MOUSE Mitochondrial import inner membrane translocase subunit Tim9 OS=Mus musculus OX=10090 GN=Timm9 PE=1 SV=1	1	1	1	1	16.9	10.344
O54950	5-AMP-activated protein kinase subunit gamma-1	Prkag1	FUNCTION: AMP/ATP-binding subunit of AMP-activated protein kinase (AMPK), an energy sensor protein kinase that plays a key role in regulating cellular energy metabolism. In response to reduction of intracellular ATP levels, AMPK activates energy-producing pathways and inhibits energy-consuming processes: inhibits protein, carbohydrate and lipid biosynthesis, as well as cell growth and proliferati…	O54950;Q91WG5	AAKG1_MOUSE 5-AMP-activated protein kinase subunit gamma-1 OS=Mus musculus OX=10090 GN=Prkag1 PE=1 SV=2	2	3	3	3	8.8	37.52
O54962	Barrier-to-autointegration factor	Banf1	FUNCTION: Plays fundamental roles in nuclear assembly, chromatin organization, gene expression and gonad development. May potently compress chromatin structure and be involved in membrane recruitment and chromatin decondensation during nuclear assembly. Contains 2 non-specific dsDNA-binding sites which may promote DNA cross-bridging. {ECO:0000250|UniProtKB:O75531}.	O54962	BAF_MOUSE Barrier-to-autointegration factor OS=Mus musculus OX=10090 GN=Banf1 PE=1 SV=1	1	2	2	2	12.4	10.102
P52912	Nucleolysin TIA-1	Tia1	FUNCTION: Involved in alternative pre-RNA splicing and regulation of mRNA translation by binding to AU-rich elements (AREs) located in mRNA 3' untranslated regions (3' UTRs). Possesses nucleolytic activity against cytotoxic lymphocyte target cells. May be involved in apoptosis (By similarity). {ECO:0000250}.	P52912	TIA1_MOUSE Nucleolysin TIA-1 OS=Mus musculus OX=10090 GN=Tia1 PE=1 SV=1	1	3	1	1	9.3	42.799
P70182	Phosphatidylinositol 4-phosphate 5-kinase type-1 alpha	Pip5k1a	FUNCTION: Catalyzes the phosphorylation of phosphatidylinositol 4-phosphate (PtdIns4P) to form phosphatidylinositol 4,5-bisphosphate (PtdIns(4,5)P2). PtdIns(4,5)P2 is involved in a variety of cellular processes and is the substrate to form phosphatidylinositol 3,4,5-trisphosphate (PtdIns(3,4,5)P3), another second messenger. The majority of PtdIns(4,5)P2 is thought to occur via type I phosphatidyl…	P70182	PI51A_MOUSE Phosphatidylinositol 4-phosphate 5-kinase type-1 alpha OS=Mus musculus OX=10090 GN=Pip5k1a PE=1 SV=2	1	1	1	1	2.7	60.484
Q03958	Prefoldin subunit 6	Pfdn6	FUNCTION: Binds specifically to cytosolic chaperonin (c-CPN) and transfers target proteins to it. Binds to nascent polypeptide chain and promotes folding in an environment in which there are many competing pathways for nonnative proteins (By similarity). {ECO:0000250}.	Q03958	PFD6_MOUSE Prefoldin subunit 6 OS=Mus musculus OX=10090 GN=Pfdn6 PE=1 SV=1	1	1	1	1	9.4	14.454
Q62420	Endophilin-A1	Sh3gl2	FUNCTION: Implicated in synaptic vesicle endocytosis. May recruit other proteins to membranes with high curvature. Required for BDNF-dependent dendrite outgrowth (PubMed:21849472). Cooperates with SH3GL2 to mediate BDNF-NTRK2 early endocytic trafficking and signaling from early endosomes (PubMed:21849472). {ECO:0000269|PubMed:10490020, ECO:0000269|PubMed:21849472}.	Q62420	SH3G2_MOUSE Endophilin-A1 OS=Mus musculus OX=10090 GN=Sh3gl2 PE=1 SV=2	1	4	1	1	12.8	39.955
Q68FE6	Rho family-interacting cell polarization regulator 1	Ripor1	FUNCTION: Downstream effector protein for Rho-type small GTPases that plays a role in cell polarity and directional migration. Acts as an adapter protein, linking active Rho proteins to STK24 and STK26 kinases, and hence positively regulates Golgi reorientation in polarized cell migration upon Rho activation. Involved in the subcellular relocation of STK26 from the Golgi to cytoplasm punctae in a…	Q68FE6	RIPR1_MOUSE Rho family-interacting cell polarization regulator 1 OS=Mus musculus OX=10090 GN=Ripor1 PE=1 SV=2	1	2	2	2	1.9	132.35
Q6NZF1	Zinc finger CCCH domain-containing protein 11A	Zc3h11a	FUNCTION: Involved in nuclear mRNA export; probably mediated by association with the TREX complex. {ECO:0000250}.	Q6NZF1	ZC11A_MOUSE Zinc finger CCCH domain-containing protein 11A OS=Mus musculus OX=10090 GN=Zc3h11a PE=1 SV=1	1	2	2	2	2.3	86.491
Q6R891	Neurabin-2	Ppp1r9b	FUNCTION: Seems to act as a scaffold protein in multiple signaling pathways. Modulates excitatory synaptic transmission and dendritic spine morphology. Binds to actin filaments (F-actin) and shows cross-linking activity. Binds along the sides of the F-actin. May play an important role in linking the actin cytoskeleton to the plasma membrane at the synaptic junction. Believed to target protein pho…	Q6R891	NEB2_MOUSE Neurabin-2 OS=Mus musculus OX=10090 GN=Ppp1r9b PE=1 SV=1	1	2	2	2	2.7	89.519
Q8BMF4	Dihydrolipoyllysine-residue acetyltransferase component of pyruvate dehydrogenase complex, mitochondrial	Dlat	FUNCTION: The pyruvate dehydrogenase complex catalyzes the overall conversion of pyruvate to acetyl-CoA and CO(2), and thereby links the glycolytic pathway to the tricarboxylic cycle. {ECO:0000250}.	Q8BMF4	ODP2_MOUSE Dihydrolipoyllysine-residue acetyltransferase component of pyruvate dehydrogenase complex, mitochondrial OS=Mus musculus OX=10090 GN=Dlat PE=1 SV=2	1	4	4	4	8.1	67.941
Q8BZH4	Pogo transposable element with ZNF domain	Pogz	FUNCTION: Plays a role in mitotic cell cycle progression and is involved in kinetochore assembly and mitotic sister chromatid cohesion. Probably through its association with CBX5 plays a role in mitotic chromosome segregation by regulating aurora kinase B/AURKB activation and AURKB and CBX5 dissociation from chromosome arms (By similarity). {ECO:0000250}.	Q8BZH4	POGZ_MOUSE Pogo transposable element with ZNF domain OS=Mus musculus OX=10090 GN=Pogz PE=1 SV=2	1	3	3	3	3.1	154.91
Q8C156	Condensin complex subunit 2	Ncaph	FUNCTION: Regulatory subunit of the condensin complex, a complex required for conversion of interphase chromatin into mitotic-like condense chromosomes. The condensin complex probably introduces positive supercoils into relaxed DNA in the presence of type I topoisomerases and converts nicked DNA into positive knotted forms in the presence of type II topoisomerases. Early in neurogenesis, may play…	Q8C156	CND2_MOUSE Condensin complex subunit 2 OS=Mus musculus OX=10090 GN=Ncaph PE=1 SV=1	1	2	2	2	2.9	82.302
Q8K221	Arfaptin-2	Arfip2	FUNCTION: Plays a role in constitutive metalloproteinase (MMP) secretion from the trans Golgi network. May have important functions during vesicle biogenesis at certain cargo subdomains, which could be predominantly utilized by secreted MMPs, such as MMP7 and MMP2. Participates also in autophagy by regulating the starvation-depdendent trafficking of ATG9A vesicles which deliver the PI4-kinase to …	Q8K221	ARFP2_MOUSE Arfaptin-2 OS=Mus musculus OX=10090 GN=Arfip2 PE=1 SV=2	1	2	2	2	7.6	37.772
Q9D9V3	Ethylmalonyl-CoA decarboxylase	Echdc1	FUNCTION: Decarboxylates ethylmalonyl-CoA, a potentially toxic metabolite, to form butyryl-CoA, suggesting it might be involved in metabolite proofreading. Also has methylmalonyl-CoA decarboxylase activity at lower level. {ECO:0000269|PubMed:22016388}.	Q9D9V3	ECHD1_MOUSE Ethylmalonyl-CoA decarboxylase OS=Mus musculus OX=10090 GN=Echdc1 PE=1 SV=2	1	1	1	1	3.4	35.467
Q9Z120	tRNA (guanine-N(7)-)-methyltransferase	Mettl1	FUNCTION: Methyltransferase that mediates the formation of N(7)-methylguanine in a subset of RNA species, such as tRNAs, mRNAs and microRNAs (miRNAs) (PubMed:29983320). Catalyzes the formation of N(7)-methylguanine at position 46 (m7G46) in tRNA. Also acts as a methyltransferase for a subset of internal N(7)-methylguanine in mRNAs (PubMed:29983320). Internal N(7)-methylguanine methylation of mRNA…	Q9Z120	TRMB_MOUSE tRNA (guanine-N(7)-)-methyltransferase OS=Mus musculus OX=10090 GN=Mettl1 PE=1 SV=1	1	1	1	1	4.5	30.603
Q9Z2T1	Potassium channel subfamily K member 7	Kcnk7	FUNCTION: Probable potassium channel subunit. No channel activity observed in vitro as protein remains in the endoplasmic reticulum. May need to associate with an as yet unknown partner in order to reach the plasma membrane.	Q9Z2T1	KCNK7_MOUSE Potassium channel subfamily K member 7 OS=Mus musculus OX=10090 GN=Kcnk7 PE=2 SV=3	1	1	1	1	2.9	32.198
S4R1M9	Oxysterol-binding protein-related protein 10	Osbpl10	FUNCTION: Probable lipid transporter involved in lipid countertransport between the endoplasmic reticulum and the plasma membrane. Its ability to bind phosphatidylserine, suggests that it specifically exchanges phosphatidylserine with phosphatidylinositol 4-phosphate (PI4P), delivering phosphatidylserine to the plasma membrane in exchange for PI4P. Plays a role in negative regulation of lipid bio…	S4R1M9;Q8CI95	OSB10_MOUSE Oxysterol-binding protein-related protein 10 OS=Mus musculus OX=10090 GN=Osbpl10 PE=1 SV=1;OSB11_MOUSE Oxysterol-binding protein-related protein 11 OS=Mus musculus OX=10090 GN=Osbpl11 PE=1 SV=2	2	2	2	2	2.9	83.855
Q9CWL8	Beta-catenin-like protein 1	Ctnnbl1	FUNCTION: Component of the PRP19-CDC5L complex that forms an integral part of the spliceosome and is required for activating pre-mRNA splicing. May induce apoptosis (By similarity). Participates in AID/AICDA-mediated Ig class switching recombination (CSR). {ECO:0000250, ECO:0000269|PubMed:20585033}.	Q9CWL8	CTBL1_MOUSE Beta-catenin-like protein 1 OS=Mus musculus OX=10090 GN=Ctnnbl1 PE=1 SV=1	1	6	6	6	11.4	64.979
Q91YE9	Cytosolic 5-nucleotidase 1B	Nt5c1b	FUNCTION: Dephosphorylates the 5' and 2'(3')-phosphates of deoxyribonucleotides. Helps to regulate adenosine levels. {ECO:0000269|PubMed:11690631}.	Q91YE9	5NT1B_MOUSE Cytosolic 5-nucleotidase 1B OS=Mus musculus OX=10090 GN=Nt5c1b PE=2 SV=2	1	1	1	1	1.9	65.001
Q60960	Importin subunit alpha-5	Kpna1	FUNCTION: Functions in nuclear protein import as an adapter protein for nuclear receptor KPNB1. Binds specifically and directly to substrates containing either a simple or bipartite NLS motif. Docking of the importin/substrate complex to the nuclear pore complex (NPC) is mediated by KPNB1 through binding to nucleoporin FxFG repeats and the complex is subsequently translocated through the pore by …	Q60960	IMA5_MOUSE Importin subunit alpha-5 OS=Mus musculus OX=10090 GN=Kpna1 PE=1 SV=2	1	6	3	3	12.8	60.182
Q6P549	Phosphatidylinositol 3,4,5-trisphosphate 5-phosphatase 2	Inppl1	FUNCTION: Phosphatidylinositol (PtdIns) phosphatase that specifically hydrolyzes the 5-phosphate of phosphatidylinositol-3,4,5-trisphosphate (PtdIns(3,4,5)P3) to produce PtdIns(3,4)P2, thereby negatively regulating the PI3K (phosphoinositide 3-kinase) pathways (PubMed:10958682). Plays a central role in regulation of PI3K-dependent insulin signaling, although the precise molecular mechanisms and s…	Q6P549;Q9ES52	SHIP2_MOUSE Phosphatidylinositol 3,4,5-trisphosphate 5-phosphatase 2 OS=Mus musculus OX=10090 GN=Inppl1 PE=1 SV=1	2	8	8	8	7.9	138.97
P34884	Macrophage migration inhibitory factor	Mif	FUNCTION: Pro-inflammatory cytokine. Involved in the innate immune response to bacterial pathogens. The expression of MIF at sites of inflammation suggests a role as mediator in regulating the function of macrophages in host defense. Counteracts the anti-inflammatory activity of glucocorticoids. Has phenylpyruvate tautomerase and dopachrome tautomerase activity (in vitro), but the physiological s…	P34884	MIF_MOUSE Macrophage migration inhibitory factor OS=Mus musculus OX=10090 GN=Mif PE=1 SV=2	1	2	2	2	15.7	12.504
Q8BUL6	Pleckstrin homology domain-containing family A member 1	Plekha1	FUNCTION: Binds specifically to phosphatidylinositol 3,4-diphosphate (PtdIns3,4P2), but not to other phosphoinositides. May recruit other proteins to the plasma membrane (By similarity). {ECO:0000250}.	Q8BUL6	PKHA1_MOUSE Pleckstrin homology domain-containing family A member 1 OS=Mus musculus OX=10090 GN=Plekha1 PE=1 SV=1	1	1	1	1	2.9	43.371
P43274	Histone H1.4	H1-4	FUNCTION: Histone H1 protein binds to linker DNA between nucleosomes forming the macromolecular structure known as the chromatin fiber. Histones H1 are necessary for the condensation of nucleosome chains into higher-order structured fibers. Acts also as a regulator of individual gene transcription through chromatin remodeling, nucleosome spacing and DNA methylation. {ECO:0000269|PubMed:12808097, …	P43274	H14_MOUSE Histone H1.4 OS=Mus musculus OX=10090 GN=H1-4 PE=1 SV=2	1	8	2	2	26	21.977
Q91VN1	Zinc finger protein 24	Znf24	FUNCTION: Transcription factor required for myelination of differentiated oligodendrocytes. Required for the conversion of oligodendrocytes from the premyelinating to the myelinating state. In the developing central nervous system (CNS), involved in the maintenance in the progenitor stage by promoting the cell cycle. Specifically binds to the 5'-TCAT-3' DNA sequence. Has transcription repressor a…	Q91VN1;Q4VA44;Q8BZ89;P16372;E9QAG8;Q6PD29;Q810A1;P15620;Q9ERR8;Q61116;Q9EQB9;Q9Z1D8;P10078;Q0VAW7	ZNF24_MOUSE Zinc finger protein 24 OS=Mus musculus OX=10090 GN=Znf24 PE=1 SV=1;ZN664_MOUSE Zinc finger protein 664 OS=Mus musculus OX=10090 GN=Znf664 PE=2 SV=2;ZN322_MOUSE Zinc finger protein 322 OS=Mus musculus OX=10090 GN=Znf322 PE=1 SV=1;ZFP58_MOUSE Zin	14	2	2	2	4.9	41.918
Q9D1A2	Cytosolic non-specific dipeptidase	Cndp2	FUNCTION: Hydrolyzes a variety of dipeptides including L-carnosine but has a strong preference for Cys-Gly. Catalyzes the production of N-lactoyl-amino acids from lactate and amino acids by reverse proteolysis. {ECO:0000250|UniProtKB:Q96KP4}.	Q9D1A2	CNDP2_MOUSE Cytosolic non-specific dipeptidase OS=Mus musculus OX=10090 GN=Cndp2 PE=1 SV=1	1	3	3	3	10.1	52.767
O35326	Serine/arginine-rich splicing factor 5	Srsf5	FUNCTION: May be required for progression through G1 and entry into S phase of cell growth. May play a regulatory role in pre-mRNA splicing. Autoregulates its own expression. Plays a role in constitutive splicing and can modulate the selection of alternative splice sites (By similarity). {ECO:0000250}.	O35326	SRSF5_MOUSE Serine/arginine-rich splicing factor 5 OS=Mus musculus OX=10090 GN=Srsf5 PE=1 SV=2	1	2	1	1	8.6	30.891
D3Z4S3	Putative peptidyl-tRNA hydrolase PTRHD1	Ptrhd1		D3Z4S3	PTRD1_MOUSE Putative peptidyl-tRNA hydrolase PTRHD1 OS=Mus musculus OX=10090 GN=Ptrhd1 PE=1 SV=1	1	1	1	1	6.4	16.037
Q4FZF3	Probable ATP-dependent RNA helicase DDX49	Ddx49		Q4FZF3	DDX49_MOUSE Probable ATP-dependent RNA helicase DDX49 OS=Mus musculus OX=10090 GN=Ddx49 PE=2 SV=1	1	1	1	1	2.1	54.093
Q6PGH2	Jupiter microtubule associated homolog 2	Jpt2		Q6PGH2	JUPI2_MOUSE Jupiter microtubule associated homolog 2 OS=Mus musculus OX=10090 GN=Jpt2 PE=1 SV=1	1	1	1	1	7.4	20.02
Q91Z38	Tetratricopeptide repeat protein 1	Ttc1		Q91Z38	TTC1_MOUSE Tetratricopeptide repeat protein 1 OS=Mus musculus OX=10090 GN=Ttc1 PE=1 SV=1	1	1	1	1	4.1	33.263
Q99K01	Pyridoxal-dependent decarboxylase domain-containing protein 1	Pdxdc1		Q99K01	PDXD1_MOUSE Pyridoxal-dependent decarboxylase domain-containing protein 1 OS=Mus musculus OX=10090 GN=Pdxdc1 PE=1 SV=2	1	2	2	2	2.7	87.334
Q9D7S7	60S ribosomal protein L22-like 1	Rpl22l1		Q9D7S7	RL22L_MOUSE 60S ribosomal protein L22-like 1 OS=Mus musculus OX=10090 GN=Rpl22l1 PE=1 SV=1	1	1	1	1	9.8	14.467
Q9QZB9	Dynactin subunit 5	Dctn5		Q9QZB9	DCTN5_MOUSE Dynactin subunit 5 OS=Mus musculus OX=10090 GN=Dctn5 PE=1 SV=1	1	1	1	1	5.5	20.14
Q8C4J7	Transducin beta-like protein 3	Tbl3		Q8C4J7	TBL3_MOUSE Transducin beta-like protein 3 OS=Mus musculus OX=10090 GN=Tbl3 PE=2 SV=1	1	3	3	3	4.6	88.265
Q9D4H9	PHD finger protein 14	Phf14		Q9D4H9	PHF14_MOUSE PHD finger protein 14 OS=Mus musculus OX=10090 GN=Phf14 PE=1 SV=1	1	2	2	2	2.5	99.104
Q8VDC0	Probable leucine--tRNA ligase, mitochondrial	Lars2		Q8VDC0	SYLM_MOUSE Probable leucine--tRNA ligase, mitochondrial OS=Mus musculus OX=10090 GN=Lars2 PE=1 SV=1	1	2	2	2	2	101.48
Q7TQG1	Pleckstrin homology domain-containing family A member 6	Plekha6		Q7TQG1	PKHA6_MOUSE Pleckstrin homology domain-containing family A member 6 OS=Mus musculus OX=10090 GN=Plekha6 PE=1 SV=1	1	1	1	1	1	131.43
