## supplemental table3 for "Microsporidia Ser/Thr Protein Phosphatase PP1 Targets DCs MAPK Pathway and Impairs Immune Functions"

### Sheet: Sheet1
Protein	ProteinGroup	FastaHeaders	Proteins	Peptides	RazorUniquePeptides	UniquePeptides	Coverage	MolWeight
AEI69270.1	AEI69270.1;XP_003887108.1;AFM98127.1	AEI69270.1 DNA replication licensing factor Mcm2, partial [Encephalitozoon hellem];XP_003887108.1 minichromosome maintenance protein [Encephalitozoon hellem ATCC 50504];AFM98127.1 minichromosome maintenance protein [Encephalitozoon hellem ATCC 50504]	3	3	3	3	5.9	88.264
XP_003886661.1	XP_003886661.1;AFM97680.1	XP_003886661.1 eukaryotic translation initiation factor 2 subunit gamma [Encephalitozoon hellem ATCC 50504];AFM97680.1 eukaryotic translation initiation factor 2 subunit gamma [Encephalitozoon hellem ATCC 50504]	2	5	5	5	13.5	46.738
XP_003886837.1	XP_003886837.1;AFM97856.1	XP_003886837.1 RAD3-like DNA-binding helicase [Encephalitozoon hellem ATCC 50504];AFM97856.1 RAD3-like DNA-binding helicase [Encephalitozoon hellem ATCC 50504]	2	1	1	1	1.6	75.761
XP_003887061.1	XP_003887061.1;AFM98080.1	XP_003887061.1 DNA topoisomerase II [Encephalitozoon hellem ATCC 50504];AFM98080.1 DNA topoisomerase II [Encephalitozoon hellem ATCC 50504]	2	4	4	4	3.8	130.67
XP_003887105.1	XP_003887105.1;AFM98124.1	XP_003887105.1 Nop56p-like protein [Encephalitozoon hellem ATCC 50504];AFM98124.1 Nop56p-like protein [Encephalitozoon hellem ATCC 50504]	2	3	3	3	10.2	46.787
AFM98168.2	AFM98168.2;XP_003887149.1	AFM98168.2 WD40 domain-containing protein [Encephalitozoon hellem ATCC 50504];XP_003887149.1 WD40 domain-containing protein [Encephalitozoon hellem ATCC 50504]	2	1	1	1	3.9	40.303
XP_003887230.1	XP_003887230.1;AFM98249.1	XP_003887230.1 hypothetical protein EHEL_050380 [Encephalitozoon hellem ATCC 50504];AFM98249.1 hypothetical protein EHEL_050380 [Encephalitozoon hellem ATCC 50504]	2	1	1	1	4.5	23.636
XP_003887337.1	XP_003887337.1;AFM98356.1	XP_003887337.1 PUA domain-containing protein [Encephalitozoon hellem ATCC 50504];AFM98356.1 PUA domain-containing protein [Encephalitozoon hellem ATCC 50504]	2	2	2	2	11.9	18.872
XP_003887352.1	XP_003887352.1;AFM98371.1	XP_003887352.1 hypothetical protein EHEL_051630 [Encephalitozoon hellem ATCC 50504];AFM98371.1 hypothetical protein EHEL_051630 [Encephalitozoon hellem ATCC 50504]	2	1	1	1	2.1	49.525
XP_003888309.1	XP_003888309.1;AFM99328.1	XP_003888309.1 PP1 serine/threonine phosphatase [Encephalitozoon hellem ATCC 50504];AFM99328.1 PP1 serine/threonine phosphatase [Encephalitozoon hellem ATCC 50504]	2	2	2	2	6.3	36.151
AFM97898.2	AFM97898.2;XP_003886879.1	AFM97898.2 hypothetical protein EHEL_021450 [Encephalitozoon hellem ATCC 50504];XP_003886879.1 hypothetical protein EHEL_021450 [Encephalitozoon hellem ATCC 50504]	2	2	2	2	2.3	40.992
XP_003887011.1	XP_003887011.1;AFM98030.1	XP_003887011.1 hypothetical protein EHEL_031350 [Encephalitozoon hellem ATCC 50504];AFM98030.1 hypothetical protein EHEL_031350 [Encephalitozoon hellem ATCC 50504]	2	2	2	2	3.2	65.062
XP_003886772.1	XP_003886772.1;AFM97791.1	XP_003886772.1 Ras-like GTP binding protein [Encephalitozoon hellem ATCC 50504];AFM97791.1 Ras-like GTP binding protein [Encephalitozoon hellem ATCC 50504]	2	1	1	1	5.7	23.805
XP_003887892.1	XP_003887892.1;AFM98911.1	XP_003887892.1 Rab GTPase [Encephalitozoon hellem ATCC 50504];AFM98911.1 Rab GTPase [Encephalitozoon hellem ATCC 50504]	2	4	4	4	23.2	22.78
XP_003886739.1	XP_003886739.1;XP_003886610.1;AFM97758.1;AFM97629.1	XP_003886739.1 dihydrofolate reductase [Encephalitozoon hellem ATCC 50504];XP_003886610.1 dihydrofolate reductase [Encephalitozoon hellem ATCC 50504];AFM97758.1 dihydrofolate reductase [Encephalitozoon hellem ATCC 50504];AFM97629.1 dihydrofolate reductase	4	2	2	2	11.3	22.957
XP_003887459.1	XP_003887459.1;AFM98478.1	XP_003887459.1 hypothetical protein EHEL_061070 [Encephalitozoon hellem ATCC 50504];AFM98478.1 hypothetical protein EHEL_061070 [Encephalitozoon hellem ATCC 50504]	2	4	4	4	5.1	100.17
XP_003888187.1	XP_003888187.1;AFM99206.1	XP_003888187.1 transcription initiation factor TFIID subunit TAF6 [Encephalitozoon hellem ATCC 50504];AFM99206.1 transcription initiation factor TFIID subunit TAF6 [Encephalitozoon hellem ATCC 50504]	2	2	2	2	7.9	40.95
XP_003887411.1	XP_003887411.1;AFM98430.1	XP_003887411.1 histidyl-tRNA synthetase [Encephalitozoon hellem ATCC 50504];AFM98430.1 histidyl-tRNA synthetase [Encephalitozoon hellem ATCC 50504]	2	7	7	7	14.5	50.385
XP_003887396.1	XP_003887396.1;AFM98415.1	XP_003887396.1 nuclear pore complex subunit Nup170 [Encephalitozoon hellem ATCC 50504];AFM98415.1 nuclear pore complex subunit Nup170 [Encephalitozoon hellem ATCC 50504]	2	4	4	4	4.5	107.24
XP_003886950.1	XP_003886950.1;sp|Q24829.1|TBB_ENCHE;AFM97969.1;AAB12034.1	XP_003886950.1 beta-tubulin [Encephalitozoon hellem ATCC 50504];sp|Q24829.1|TBB_ENCHE RecName: Full=Tubulin beta chain; AltName: Full=Beta-tubulin;AFM97969.1 beta-tubulin [Encephalitozoon hellem ATCC 50504];AAB12034.1 beta-tubulin [Encephalitozoon hellem]	4	5	3	3	12.1	49.044
XP_003887188.1	XP_003887188.1;AFM98207.1	XP_003887188.1 hypothetical protein EHEL_041590 [Encephalitozoon hellem ATCC 50504];AFM98207.1 hypothetical protein EHEL_041590 [Encephalitozoon hellem ATCC 50504]	2	2	2	2	10.2	22.821
XP_003887731.1	XP_003887731.1;AFM98750.1	XP_003887731.1 sulfate permease-like protein [Encephalitozoon hellem ATCC 50504];AFM98750.1 sulfate permease-like protein [Encephalitozoon hellem ATCC 50504]	2	2	2	2	5.7	59.462
XP_003886877.1	XP_003886877.1;AFM97896.1	XP_003886877.1 Alanyl-tRNA synthetase [Encephalitozoon hellem ATCC 50504];AFM97896.1 Alanyl-tRNA synthetase [Encephalitozoon hellem ATCC 50504]	2	3	3	3	3.8	98.545
XP_003886891.1	XP_003886891.1;AFM97910.1	XP_003886891.1 60S ribosomal protein L31e [Encephalitozoon hellem ATCC 50504];AFM97910.1 60S ribosomal protein L31e [Encephalitozoon hellem ATCC 50504]	2	5	5	5	47.3	12.805
XP_003887182.1	XP_003887182.1;AFM98201.1	XP_003887182.1 GTP-binding nuclear protein [Encephalitozoon hellem ATCC 50504];AFM98201.1 GTP-binding nuclear protein [Encephalitozoon hellem ATCC 50504]	2	11	11	11	52.3	24.246
XP_003887177.1	XP_003887177.1;AFM98196.1	XP_003887177.1 tRNA-binding domain-containing CsaA-like protein [Encephalitozoon hellem ATCC 50504];AFM98196.1 tRNA-binding domain-containing CsaA-like protein [Encephalitozoon hellem ATCC 50504]	2	7	7	7	26.3	32.181
XP_003886668.1	XP_003886668.1;AFM97687.1	XP_003886668.1 hypothetical protein EHEL_010630 [Encephalitozoon hellem ATCC 50504];AFM97687.1 hypothetical protein EHEL_010630 [Encephalitozoon hellem ATCC 50504]	2	5	5	5	22.6	23.961
XP_003886803.1	XP_003886803.1;AFM97822.1	XP_003886803.1 ubiquitin [Encephalitozoon hellem ATCC 50504];AFM97822.1 ubiquitin [Encephalitozoon hellem ATCC 50504]	2	6	6	1	68.8	8.7179
XP_003887028.1	XP_003887028.1;AFM98047.1	XP_003887028.1 hypothetical protein EHEL_031520 [Encephalitozoon hellem ATCC 50504];AFM98047.1 hypothetical protein EHEL_031520 [Encephalitozoon hellem ATCC 50504]	2	5	5	5	20.7	25.105
XP_003888345.1	XP_003888345.1;AFM99364.1	XP_003888345.1 hypothetical protein EHEL_110900 [Encephalitozoon hellem ATCC 50504];AFM99364.1 hypothetical protein EHEL_110900 [Encephalitozoon hellem ATCC 50504]	2	8	8	8	29.2	40.464
P92120.1	sp|P92120.1|TBA_ENCHE;AAC47418.1;XP_003887624.1;AFM98643.1	sp|P92120.1|TBA_ENCHE RecName: Full=Tubulin alpha chain;AAC47418.1 alpha-tubulin, partial [Encephalitozoon hellem];XP_003887624.1 alpha tubulin [Encephalitozoon hellem ATCC 50504];AFM98643.1 alpha tubulin [Encephalitozoon hellem ATCC 50504]	4	3	3	3	8.9	42.48
XP_003886777.1	XP_003886777.1;AFM97796.1	XP_003886777.1 nucleoporin autopeptidase domain-containing protein [Encephalitozoon hellem ATCC 50504];AFM97796.1 nucleoporin autopeptidase domain-containing protein [Encephalitozoon hellem ATCC 50504]	2	7	7	7	10.4	66.248
XP_003888332.1	XP_003888332.1;AFM99351.1	XP_003888332.1 methionyl-tRNA synthetase [Encephalitozoon hellem ATCC 50504];AFM99351.1 methionyl-tRNA synthetase [Encephalitozoon hellem ATCC 50504]	2	2	2	2	4	63.265
XP_003887833.1	XP_003887833.1;AFM98852.1	XP_003887833.1 hypothetical protein EHEL_081520 [Encephalitozoon hellem ATCC 50504];AFM98852.1 hypothetical protein EHEL_081520 [Encephalitozoon hellem ATCC 50504]	2	3	3	3	40.4	11.037
XP_003888264.1	XP_003888264.1;AFM99283.1	XP_003888264.1 putative transcription regulator protein [Encephalitozoon hellem ATCC 50504];AFM99283.1 putative transcription regulator protein [Encephalitozoon hellem ATCC 50504]	2	3	3	3	4.1	101.38
XP_003886764.1	XP_003886764.1;AFM97783.1	XP_003886764.1 putative E1-E2 ATPase [Encephalitozoon hellem ATCC 50504];AFM97783.1 putative E1-E2 ATPase [Encephalitozoon hellem ATCC 50504]	2	2	2	2	2.6	109.81
XP_003886969.1	XP_003886969.1;AFM97988.1	XP_003886969.1 14-3-3-like signal transduction protein [Encephalitozoon hellem ATCC 50504];AFM97988.1 14-3-3-like signal transduction protein [Encephalitozoon hellem ATCC 50504]	2	17	17	17	57	29.634
XP_003887067.1	XP_003887067.1;AFM98086.1	XP_003887067.1 proteasome 26S non-ATPase subunit 7 [Encephalitozoon hellem ATCC 50504];AFM98086.1 proteasome 26S non-ATPase subunit 7 [Encephalitozoon hellem ATCC 50504]	2	4	4	4	12.7	29.374
XP_003887692.1	XP_003887692.1;AFM98711.1	XP_003887692.1 putative small nuclear ribonucleoprotein [Encephalitozoon hellem ATCC 50504];AFM98711.1 putative small nuclear ribonucleoprotein [Encephalitozoon hellem ATCC 50504]	2	2	2	2	15.1	8.3275
XP_003888390.1	XP_003888390.1;AFM99409.1	XP_003888390.1 class 2 transcription repressor NC2 subunit alpha [Encephalitozoon hellem ATCC 50504];AFM99409.1 class 2 transcription repressor NC2 subunit alpha [Encephalitozoon hellem ATCC 50504]	2	2	2	2	18.9	11.099
XP_003887238.1	XP_003887238.1;AFM98257.1	XP_003887238.1 putative GTPase [Encephalitozoon hellem ATCC 50504];AFM98257.1 putative GTPase [Encephalitozoon hellem ATCC 50504]	2	4	4	4	13	39.526
